# Phagosomal RNA sensing through TLR8 controls susceptibility to tuberculosis

**DOI:** 10.1101/2022.06.14.496072

**Authors:** Charlotte Maserumule, Charlotte Passemar, Olivia S H Oh, Kriztina Hegyi, Karen Brown, Aaron Weimann, Adam Dinan, Sonia Davila, Catherine Klapholz, Josephine Bryant, Deepshikha Verma, Jacob Gadwa, Shivankari Krishnananthasivam, Kridakorn Vongtongsalee, Edward Kendall, Andres Trelles, Martin L Hibberd, Rafael Prados-Rosales, Kaliappan Andi, S Siva Kumar, Diane Ordway, Paul A MacAry, R. Andres Floto

## Abstract

Genetic determinants of susceptibility to *Mycobacterium tuberculosis* (*Mtb*) are poorly understood but could provide insights into critical pathways involved in infection, informing host-directed therapies and enabling risk stratification at individual and population levels. Through a genome-wide forward genetic screen, we identify the Toll-like Receptor 8 (TLR8), as a key regulator of intracellular killing of *Mtb*. Pharmacological TLR8 activation enhances killing of phylogenetically diverse clinical isolates of drug-susceptible and multidrug-resistant *Mtb* by macrophages and during *in vivo* infection in mice. TLR8 is activated by phagosomal mycobacterial RNA released by extracellular membrane vesicles, and enhances xenophagy-dependent *Mtb* killing. We find that the TLR8 variant, M1V, common in far eastern populations, enhances intracellular killing of *Mtb* through preferential signal-dependent trafficking to phagosomes. TLR8 signalling may therefore both regulate susceptibility to tuberculosis and provide novel drug targets.

**Single sentence summary:** RNA released from *Mycobacterium tuberculosis* in the macrophage phagosome is sensed by the pattern recognition receptor TLR8 controlling host susceptibility to tuberculosis and revealing a druggable pathway for host-directed therapy.
