## Supplemental Table 4 for "Phagosomal RNA sensing through TLR8 controls susceptibility to tuberculosis"

GO TERMS GROUPS (REVIGO)	GO TERMS	FONCTION	HGNC	GENES
Cellular Import	GO:0051222	positive regulation of protein transport	HGNC=22201	TCAF1
Cellular Import	GO:0006836	neurotransmitter transport	HGNC=20151	SLC17A8
Cellular Import	GO:0006829	zinc II ion transport	HGNC=4927	SLC39A7
Cellular Import	GO:1990126	retrograde transport, endosome to plasma membrane	HGNC=20073 HGNC=18708	SNX27 , GRIP1
Cellular Import	GO:0006855	drug transmembrane transport	HGNC=11061	SLC7A3
Cellular Import	GO:0006869	lipid transport	HGNC=36	ABCA6
Cellular Import	GO:0006890	retrograde vesicle-mediated transport, Golgi to ER	HGNC=18622 HGNC=29205	COG7 , ERGIC1
Cellular Import	GO:0071705	nitrogen compound transport	HGNC=11052	SLC6A6
Cellular Import	GO:1990778	protein localization to cell periphery	HGNC=4452	GPC4
Cellular Import	GO:0016197	endosomal transport	HGNC=25104	AP5B1
Cellular Import	GO:0017157	regulation of exocytosis	HGNC=30269	RAB3C
Cellular Import	GO:0099504	synaptic vesicle cycle	HGNC=20151	SLC17A8
Cellular Import	GO:0099500	vesicle fusion to plasma membrane	HGNC=30269 HGNC=2310	RAB3C , CPLX2
Cellular Import	GO:0098657	import into cell	HGNC=11061 HGNC=10911 HGNC=14544	SLC7A3 , SLC12A2 , WNK4
Cellular Import	GO:0008298	intracellular mRNA localization	HGNC=17351	PRPF18
Cellular Import	GO:0072657	protein localization to membrane	HGNC=17359 HGNC=4452	NUP54 , GPC4
Cellular Import	GO:0006606	protein import into nucleus	HGNC=15913 HGNC=9851	NXT1 , RANBP6
Cellular Import	GO:0042886	amide transport	HGNC=10919 HGNC=9093	SLC14A2 , PLTP
Cellular Import	GO:0097120	receptor localization to synapse	HGNC=4452	GPC4
Cellular Import	GO:0015802	basic amino acid transport	HGNC=23090	SLC15A4
Cellular Import	GO:0015809	arginine transport	HGNC=11061	SLC7A3
Cellular Import	GO:0015849	organic acid transport	HGNC=11052	SLC6A6
Cellular Import	GO:0051051	negative regulation of transport	HGNC=14544	WNK4
Cellular Import	GO:0006623	protein targeting to vacuole	HGNC=1908	VPS13A
Cellular Import	GO:0042908	xenobiotic transport	HGNC=11052	SLC6A6
Cellular Import	GO:0034067	protein localization to Golgi apparatus	HGNC=1908	VPS13A
Cellular Import	GO:0009306	protein secretion	HGNC=30269	RAB3C
Cellular Import	GO:1990542	mitochondrial transmembrane transport	HGNC=29786 HGNC=16088	SLC25A37 , SFXN4
Cellular Import	GO:0061512	protein localization to cilium	HGNC=21057 HGNC=19009 HGNC=25705	RSPH9 , CLUAP1 , KCTD17
Cellular Import	GO:1902476	chloride transmembrane transport	HGNC=10911 HGNC=4328 HGNC=31715	SLC12A2 , GLRA3 , GLRA4
Cellular Import	GO:0015698	inorganic anion transport	HGNC=22201 HGNC=3356	TCAF1 , ENPP1
Cellular Import	GO:0048193	Golgi vesicle transport	HGNC=19347	CUX2
Cellular Import	GO:0006909	phagocytosis	HGNC=7029 HGNC=9802 HGNC=3309	MET , RAC2 , ELANE
Cellular Import	GO:0043266	regulation of potassium ion transport	HGNC=14544	WNK4
Cellular Import	GO:0051640	organelle localization	HGNC=30269	RAB3C
Membrane Invagination	GO:0032273	positive regulation of protein polymerization	HGNC=24164	TPPP
Membrane Invagination	GO:0051260	protein homooligomerization	HGNC=12968	RNF112
Membrane Invagination	GO:0051276	chromosome organization	HGNC=20944	SENP6
Membrane Invagination	GO:0010639	negative regulation of organelle organization	HGNC=18165	STYXL1
Membrane Invagination	GO:0010638	positive regulation of organelle organization	HGNC=25705	KCTD17
Membrane Invagination	GO:0043062	extracellular structure organization	HGNC=9093	PLTP
Membrane Invagination	GO:0097435	supramolecular fiber organization	HGNC=3602	FBLN5
Membrane Invagination	GO:0030198	extracellular matrix organization	HGNC=14246 HGNC=3602 HGNC=7160 HGNC=11345	MMP25 , FBLN5 , MMP14 , RECK
Membrane Invagination	GO:0000422	mitophagy	HGNC=25072	WDR45B
Membrane Invagination	GO:0099560	synaptic membrane adhesion	HGNC=4452	GPC4
Membrane Invagination	GO:0044089	positive regulation of cellular component biogenesis	HGNC=3420 HGNC=25705 HGNC=21295	EPS8 , KCTD17 , EPS8L1
Membrane Invagination	GO:0044087	regulation of cellular component biogenesis	HGNC=4452	GPC4
Membrane Invagination	GO:0065004	protein-DNA complex assembly	HGNC=20944	SENP6
Membrane Invagination	GO:0030865	cortical cytoskeleton organization	HGNC=9802	RAC2
Membrane Invagination	GO:0016233	telomere capping	HGNC=7652	NBN
Membrane Invagination	GO:1905349	ciliary transition zone assembly	HGNC=21057 HGNC=19009 HGNC=25705	RSPH9 , CLUAP1 , KCTD17
Membrane Invagination	GO:0010324	membrane invagination	HGNC=9782 HGNC=9802	RAB4B , RAC2
Membrane Invagination	GO:0032508	DNA duplex unwinding	HGNC=7652	NBN
Membrane Invagination	GO:0000045	autophagosome assembly	HGNC=25072	WDR45B
Membrane Invagination	GO:0016575	histone deacetylation	HGNC=23784 HGNC=19354	MTA3 , SIN3B
Membrane Invagination	GO:0001558	regulation of cell growth	HGNC=30093	OSGIN1
Membrane Invagination	GO:0007029	endoplasmic reticulum organization	HGNC=12968	RNF112
Membrane Invagination	GO:0007030	Golgi organization	HGNC=18622	COG7
Membrane Invagination	GO:0035735	intraciliary transport involved in cilium assembly	HGNC=21057 HGNC=19009 HGNC=25705	RSPH9 , CLUAP1 , KCTD17
Membrane Invagination	GO:0006998	nuclear envelope organization	HGNC=11214	SPAG4
Membrane Invagination	GO:0006997	nucleus organization	HGNC=17359	NUP54
Membrane Invagination	GO:0035082	axoneme assembly	HGNC=21057 HGNC=19009 HGNC=25705	RSPH9 , CLUAP1 , KCTD17
Membrane Invagination	GO:0097712	vesicle targeting, trans-Golgi to periciliary membrane compartment	HGNC=21057 HGNC=19009 HGNC=25705	RSPH9 , CLUAP1 , KCTD17
Membrane Invagination	GO:0030031	cell projection assembly	HGNC=9802	RAC2
Membrane Invagination	GO:0045216	cell-cell junction organization	HGNC=1749 HGNC=14265	CDH10 , CDH24
Membrane Invagination	GO:0090148	membrane fission	HGNC=25589	SEPTIN11
Membrane Invagination	GO:0008360	regulation of cell shape	HGNC=9802	RAC2
Cell Fate Commitment	GO:0007610	behavior	HGNC=7808	NGF
Cell Fate Commitment	GO:0051301	cell division	HGNC=26624	KDF1
Cell Fate Commitment	GO:0042692	muscle cell differentiation	HGNC=19098	RBPMS2
Cell Fate Commitment	GO:0001708	cell fate specification	HGNC=6132 HGNC=11598 HGNC=11597	ISL1 , TBX20 , TBX2
Cell Fate Commitment	GO:0048747	muscle fiber development	HGNC=16932	NEBL
Cell Fate Commitment	GO:0006939	smooth muscle contraction	HGNC=277	ADRA1A
Cell Fate Commitment	GO:0003009	skeletal muscle contraction	HGNC=11353	STAC
Cell Fate Commitment	GO:0001501	skeletal system development	HGNC=7160	MMP14
Cell Fate Commitment	GO:0007283	spermatogenesis	HGNC=25929	MAEL
Cell Fate Commitment	GO:0045165	cell fate commitment	HGNC=4173 HGNC=16267	GATA4 , WNT16
Cell Fate Commitment	GO:0043588	skin development	HGNC=3052	DSP
Cell Fate Commitment	GO:0030282	bone mineralization	HGNC=3356	ENPP1
Cell Fate Commitment	GO:0014033	neural crest cell differentiation	HGNC=2254	CORO1C
Cell Fate Commitment	GO:0045446	endothelial cell differentiation	HGNC=243 HGNC=22989	ADD1 , COL22A1
Cell Fate Commitment	GO:0007606	sensory perception of chemical stimulus	HGNC=15249	OR5A2
Cell Fate Commitment	GO:0007140	male meiosis	HGNC=25929	MAEL
Cell Fate Commitment	GO:0045664	regulation of neuron differentiation	HGNC=7808	NGF
Cell Fate Commitment	GO:0051960	regulation of nervous system development	HGNC=4452	GPC4
Cell Fate Commitment	GO:0031016	pancreas development	HGNC=7029	MET
Cell Fate Commitment	GO:0007422	peripheral nervous system development	HGNC=7808	NGF
Cell Fate Commitment	GO:0048732	gland development	HGNC=7029	MET
Response to Xenobiotic Stimulus	GO:0001816	cytokine production	HGNC:15632	TLR8
Response to Xenobiotic Stimulus	GO:0050727	regulation of inflammatory response	HGNC:1002	BCL6B
Response to Xenobiotic Stimulus	GO:0002224	toll-like receptor signaling pathway	HGNC:19118 HGNC:15632	TNIP2 , TLR8
Response to Xenobiotic Stimulus	GO:0051607	defense response to virus	HGNC:15632 HGNC:26633	TLR8 , SLFN11
Response to Xenobiotic Stimulus	GO:0006954	inflammatory response	HGNC=1002	BCL6B
Response to Xenobiotic Stimulus	GO:0031098	stress-activated protein kinase signaling cascade	HGNC=18133 HGNC=6866	TAOK3 , MAP4K4
Response to Xenobiotic Stimulus	GO:0042113	B cell activation	HGNC=18233	BANK1
Response to Xenobiotic Stimulus	GO:0050852	T cell receptor signaling pathway	HGNC=12462	UBASH3A
Response to Xenobiotic Stimulus	GO:0002683	negative regulation of immune system process	HGNC=12462	UBASH3A
Response to Xenobiotic Stimulus	GO:0009410	response to xenobiotic stimulus	HGNC=20243	CYP2W1
Response to Xenobiotic Stimulus	GO:0043200	response to amino acid	HGNC=4328 HGNC=31715	GLRA3 , GLRA4
Response to Xenobiotic Stimulus	GO:0000302	response to reactive oxygen species	HGNC=1613	CCS
Response to Xenobiotic Stimulus	GO:0042493	response to drug	HGNC=5287 HGNC=20243	HTR1B , CYP2W1
Response to Xenobiotic Stimulus	GO:0019221	cytokine-mediated signaling pathway	HGNC=6004	IL20RB
Response to Xenobiotic Stimulus	GO:0009636	response to toxic substance	HGNC=1613	CCS
Response to Xenobiotic Stimulus	GO:0071363	cellular response to growth factor stimulus	HGNC=7808 HGNC=174	NGF , CDH10
Response to Xenobiotic Stimulus	GO:0071407	cellular response to organic cyclic compound	HGNC=5287	HTR1B
Response to Xenobiotic Stimulus	GO:0010035	response to inorganic substance	HGNC=1613	CCS
Response to Xenobiotic Stimulus	GO:0071417	cellular response to organonitrogen compound	HGNC=5287	HTR1B
RNA Processing	GO:0090503	RNA phosphodiester bond hydrolysis, exonucleolytic	HGNC=17035	EXOSC8
RNA Processing	GO:0006367	transcription initiation from RNA polymerase II promoter	HGNC=9194	POLR2G
RNA Processing	GO:0016071	mRNA metabolic process	HGNC=16060	TRUB1
RNA Processing	GO:0000398	mRNA splicing, via spliceosome	HGNC=9900 HGNC=17351	RBM3 , PRPF18
RNA Processing	GO:0034472	snRNA 3'-end processing	HGNC=17035	EXOSC8
RNA Processing	GO:0000466	maturation of 5.8S rRNA from tricistronic rRNA transcript (SSU-rRNA, 5.8S rRNA, LSU-rRNA)	HGNC=17035	EXOSC8
RNA Processing	GO:0002181	cytoplasmic translation	HGNC=21746	CPEB3
RNA Processing	GO:0032543	mitochondrial translation	HGNC=1243	C1QBP
RNA Processing	GO:0006575	cellular modified amino acid metabolic process	HGNC=2329	CPT1B
RNA Processing	GO:0006413	translational initiation	HGNC=9194	POLR2G
RNA Processing	GO:0006414	translational elongation	HGNC=14027 HGNC=1243 HGNC=7234 HGNC=9900 HGNC=21746 HGNC=9194	MRPL39 , C1QBP , MRRF , RBM3 , CPEB3 , POLR2G
RNA Processing	GO:0006399	tRNA metabolic process	HGNC=14027 HGNC=16219 HGNC=17035	MRPL39 , DTD1 , EXOSC8
RNA Processing	GO:0072521	purine-containing compound metabolic process	HGNC=12805	XDH
RNA Processing	GO:0031123	RNA 3'-end processing	HGNC=16705	TENT4A
RNA Processing	GO:0000737	DNA catabolic process, endonucleolytic	HGNC=2957	DNASE1L1
RNA Processing	GO:0034660	ncRNA metabolic process	HGNC=25929	MAEL
Intracellular Signalling	GO:0035249	synaptic transmission, glutamatergic	HGNC=20151	SLC17A8
Intracellular Signalling	GO:0048016	inositol phosphate-mediated signaling	HGNC=3538 HGNC=277	F2RL1 , ADRA1
Intracellular Signalling	GO:0016055	Wnt signaling pathway	HGNC=16267	WNT16
Intracellular Signalling	GO:0007265	Ras protein signal transduction	HGNC=21165 HGNC=9768	RAP2C , RAB28
Intracellular Signalling	GO:0050804	modulation of synaptic transmission	HGNC=7808	NGF
Intracellular Signalling	GO:0043123	positive regulation of I-kappaB kinase/NF-kappaB signaling	HGNC=19118	TNIP2
Intracellular Signalling	GO:0007249	I-kappaB kinase/NF-kappaB signaling	HGNC=19118 HGNC=15632 HGNC=12033	TNIP2 , TLR8 , TRAF3
Intracellular Signalling	GO:0007200	phospholipase C-activating G-protein coupled receptor signaling pathway	HGNC=3538 HGNC=277	F2RL1 , ADRA1
Intracellular Signalling	GO:0007193	adenylate cyclase-inhibiting G-protein coupled receptor signaling pathway	HGNC=14923 HGNC=5287	GPR37L1 , HTR1B
Intracellular Signalling	GO:0007218	neuropeptide signaling pathway	HGNC=8831 HGNC=4328 HGNC=31715	PENK , GLRA3 , GLRA4
Intracellular Signalling	GO:0051896	regulation of protein kinase B signaling	HGNC=18233	BANK1
Intracellular Signalling	GO:0007169	transmembrane receptor protein tyrosine kinase signaling pathway	HGNC=7808	NGF
Intracellular Signalling	GO:0007187	G-protein coupled receptor signaling pathway, coupled to cyclic nucleotide second messenger	HGNC=15296	OR5T2
Intracellular Signalling	GO:0043491	protein kinase B signaling	HGNC=18233	BANK1
Intracellular Signalling	GO:1902532	negative regulation of intracellular signal transduction	HGNC=18233	BANK1
Catabolism process	GO:0031331	positive regulation of cellular catabolic process	HGNC=9194	POLR2G
Catabolism process	GO:0046395	carboxylic acid catabolic process	HGNC=9755 HGNC=4696	QPRT , GUSB
Catabolism process	GO:0044270	cellular nitrogen compound catabolic process	HGNC=9755 HGNC=12805 HGNC=25941	QPRT , XDH , TET2
Catabolism process	GO:0030433	ER-associated ubiquitin-dependent protein catabolic process	HGNC=27735 HGNC=14236	RNF175 , DERL3
Catabolism process	GO:0043632	modification-dependent macromolecule catabolic process	HGNC=17035 HGNC=17351	EXOSC8 , PRPF18
Catabolism process	GO:0046348	amino sugar catabolic process	HGNC=8524	OVGP1
Catabolism process	GO:1901565	organonitrogen compound catabolic process	HGNC=9755 HGNC=12805 HGNC=8524 HGNC=25941	QPRT1 , XDH , OVGP1 , TET2
Catabolism process	GO:0019439	aromatic compound catabolic process	HGNC=12805 HGNC=25941	XDH , TET2
Catabolism process	GO:0006022	aminoglycan metabolic process	HGNC=8524	OVGP1
Catabolism process	GO:0030166	proteoglycan biosynthetic process	HGNC=19721	CANT1
Catabolism process	GO:0044282	small molecule catabolic process	HGNC=14522 HGNC=4118	MIOX , GALK1
Catabolism process	GO:1901361	organic cyclic compound catabolic process	HGNC=9755 HGNC=12805 HGNC=25941	QPRT , XDH , TET2
Catabolism process	GO:0031146	SCF-dependent proteasomal ubiquitin-dependent protein catabolic process	HGNC=14150	FBXL16
Cell Movement	GO:0007018	microtubule-based movement	HGNC=14566 HGNC=21202	KIF13A , KIF6
Cell Movement	GO:0030336	negative regulation of cell migration	HGNC=21165	RAP2C
Cell Movement	GO:0008045	motor neuron axon guidance	HGNC=9802	RAC2
Cell Movement	GO:0072676	lymphocyte migration	HGNC=16642	CXCL16
Cell Movement	GO:0007098	centrosome cycle	HGNC=20163 HGNC=30532	HAUS4 , HAUS8
Cell Movement	GO:0001578	microtubule bundle formation	HGNC=24164	TPPP
Cell Movement	GO:0007052	mitotic spindle organization	HGNC=24502	WDR62
Cell Movement	GO:0007015	actin filament organization	HGNC=9802 HGNC=2255 HGNC=16932 HGNC=2254	RAC2 , CORO2A , NEBL , CORO1C
Cell Movement	GO:0060294	cilium movement involved in cell motility	HGNC=21057	RSPH9
Cell Movement	GO:0000132	establishment of mitotic spindle orientation	HGNC=978	BBCIP
Cell Movement	GO:0060326	cell chemotaxis	HGNC=1060 HGNC=1609	CXCR5 , CCR8
Cell Movement	GO:0031122	cytoplasmic microtubule organization	HGNC=18600	TUBGCP5
Cell Movement	GO:0030042	actin filament depolymerization	HGNC=243	ADD1
Metabolic Process	GO:0070989	oxidative demethylation	HGNC=25941	TET2
Metabolic Process	GO:1901568	fatty acid derivative metabolic process	HGNC=26222	FAR1
Metabolic Process	GO:0009112	nucleobase metabolic process	HGNC=12805	XDH
Metabolic Process	GO:0008610	lipid biosynthetic process	HGNC=20715	MID1IP1
Metabolic Process	GO:0009143	nucleoside triphosphate catabolic process	HGNC=3356	ENPP1
Metabolic Process	GO:0046890	regulation of lipid biosynthetic process	HGNC=20715	MID1IP1
Metabolic Process	GO:0006208	pyrimidine nucleobase catabolic process	HGNC=3013	DPYS
Metabolic Process	GO:0046034	ATP metabolic process	HGNC=3356	ENPP1
Metabolic Process	GO:0006066	alcohol metabolic process	HGNC=14522	MIOX
Metabolic Process	GO:0009247	glycolipid biosynthetic process	HGNC=24275	SCCPDH
Metabolic Process	GO:0006631	fatty acid metabolic process	HGNC=2329	CPT1B
Metabolic Process	GO:0045761	regulation of adenylate cyclase activity	HGNC=13841 HGNC=240 HGNC=277 HGNC=237	ADGRG6 , ADCY9 , ADRA1A , ADCY6
Protein Regulation	GO:0018205	peptidyl-lysine modification	HGNC=20944	SENP6
Protein Regulation	GO:0045859	regulation of protein kinase activity	HGNC=9309	PPP2R5A
Protein Regulation	GO:0007254	JNK cascade	HGNC=12033	TRAF3
Protein Regulation	GO:0001522	pseudouridine synthesis	HGNC=16060	TRUB1
Protein Regulation	GO:0070475	rRNA base methylation	HGNC=16385	NSUM5
Protein Regulation	GO:0016567	protein ubiquitination	HGNC=30688 HGNC=591	CAND1 , BIRC3
Protein Regulation	GO:0006470	protein dephosphorylation	HGNC=9671 HGNC=9309	PTPRG , PPP2R5A
Protein Regulation	GO:0000186	activation of MAPKK activity	HGNC=6857	MAP3K5
Protein Regulation	GO:0070534	protein K63-linked ubiquitination	HGNC=12033	TRAF3
Protein Regulation	GO:0016485	protein processing	HGNC=591 HGNC=17091	BIRC3
Protein Regulation	GO:0006497	protein lipidation	HGNC=25072	WDR45B
Cellular Homeostasis	GO:0050803	regulation of synapse structure or activity	HGNC=20151	SLC17A8
Cellular Homeostasis	GO:0055067	monovalent inorganic cation homeostasis	HGNC=10911	SLC12A2
Cellular Homeostasis	GO:0051208	sequestering of calcium ion	HGNC=9009	PKD2
Cellular Homeostasis	GO:0051235	maintenance of location	HGNC=3976 HGNC=11214 HGNC=1908	FTH1 , SPAG4 , VPS13A
Cellular Homeostasis	GO:0019725	cellular homeostasis	HGNC=10911	SLC12A2
Cellular Homeostasis	GO:0006882	cellular zinc ion homeostasis	HGNC=4927	SLC39A7
Cellular Homeostasis	GO:0050801	ion homeostasis	HGNC=14544	WNK4
Cellular Homeostasis	GO:0051453	regulation of intracellular pH	HGNC=16438	SLC4A11
Cellular Homeostasis	GO:0042391	regulation of membrane potential	HGNC=13814 HGNC=1955 HGNC=4328 HGNC=31715	KCNK15 , CHRNA1 , GLRA3 , GLRA4
Cellular Homeostasis	GO:0008361	regulation of cell size	HGNC=10911	SLC12A2
Other	GO:0044262	cellular carbohydrate metabolic process	HGNC=4696 HGNC=14522	GUSB , MIOX
Other	GO:0009108	coenzyme biosynthetic process	HGNC=9755	QPRT
Other	GO:0017144	drug metabolic process	HGNC=9755 HGNC=8524 HGNC=20243	QPRT , OVGP1 , CYP2W1
Other	GO:0007163	establishment or maintenance of cell polarity	HGNC=9802	RAC2
Other	GO:0006801	superoxide metabolic process	HGNC=3062 HGNC=7890 HGNC=1613	DUOX1 , NOX3 , CCS
Other	GO:0001525	angiogenesis	HGNC=22989	COL22A1
Other	GO:0045777	positive regulation of blood pressure	HGNC=277	ADRA1A
Other	GO:0008284	positive regulation of cell proliferation	HGNC=5967	Il11RA
Other	GO:0006457	protein folding	HGNC=28115	TBCEL
Detection of Stimulus	GO:0006298	mismatch repair	HGNC=7527	MUTYH
Detection of Stimulus	GO:0006284	base-excision repair	HGNC=7527 HGNC=587	MUTYH , APEX1
Detection of Stimulus	GO:0042060	wound healing	HGNC=3052	DSP
Detection of Stimulus	GO:0009612	response to mechanical stimulus	HGNC=9009 HGNC=18053 HGNC=9012 HGNC=9015	PKD2 , PKD1L1 , PKD2L2 , PKDREJ
Detection of Stimulus	GO:0009314	response to radiation	HGNC=6990	MECP2
Detection of Stimulus	GO:0009411	response to UV	HGNC=2718	DDB2
Detection of Stimulus	GO:0032675	regulation of interleukin-6 production	HGNC=15632	TLR8
Regulation of Cell Division	GO:0000086	G2/M transition of mitotic cell cycle	HGNC=7652	NBN
Regulation of Cell Division	GO:0006281	DNA repair	HGNC=2718	DDB2
Regulation of Cell Division	GO:0044773	mitotic DNA damage checkpoint	HGNC=7652	NBN
Regulation of Cell Division	GO:0010564	regulation of cell cycle process	HGNC=20944	SENP6
Regulation of Cell Division	GO:0000724	double-strand break repair via homologous recombination	HGNC=7652	NBN
Regulation of Cell Division	GO:0007134	meiotic telophase I	HGNC=29814 HGNC=27729	MUS81 , CTXN3
Regulation of Cell Division	GO:0051302	regulation of cell division	HGNC=26624	KDF1
Regulation of Cell Division	GO:0061640	cytoskeleton-dependent cytokinesis	HGNC=25589	SEPTIN11
Enzyme Activity	GO:0007202	activation of phospholipase C activity	HGNC=3538 HGNC=277	F2RL1 , ADRA1A
Enzyme Activity	GO:0043547	positive regulation of GTPase activity	HGNC=25418 HGNC=17791 HGNC=20310 HGNC=24715	RUNDC1 , TBC1D8 , GRTP1 , TBC1D8B
Enzyme Activity	GO:0010951	negative regulation of endopeptidase activity	HGNC=15995 HGNC=6383 HGNC=8584 HGNC=8941 HGNC=11345	SERPINA9 , KNG1 , SERPINB2 , RECK
Enzyme Activity	GO:0043433	negative regulation of sequence-specific DNA binding transcription factor activity	HGNC=12033	TRAF3
Apoptotic Process	GO:0051402	neuron apoptotic process	HGNC=7808	NGF
Apoptotic Process	GO:0043066	negative regulation of apoptotic process	HGNC=7808	NGF
Apoptotic Process	GO:0097193	intrinsic apoptotic signaling pathway	HGNC=18165	STYXL1
Apoptotic Process	GO:0042771	intrinsic apoptotic signaling pathway in response to DNA damage by p53 class mediator	HGNC=25722	AEN
