## Supplemental Table 2 for "Phagosomal RNA sensing through TLR8 controls susceptibility to tuberculosis"

DRUGGABLE GENES							KNOWN MYCOBCATERIAL REGULATION							XENOBIOTIC RESPONSE GO TERMS GROUP
Gene	Gene Name	HGNC ID	Location	FC	pvalue	-Log10(pvalue)	Gene	Gene Name	HGNC ID	Location	FC	pvalue	-Log10(pvalue)	Gene	Gene Name	HGNC ID	Location	FC	pvalue	-Log10(pvalue)
ACVR2B	activin A receptor type 2B	HGNC:174	3p22.2	24.22709039	0.011205167	1.950581663	ABCD4	ATP binding cassette subfamily D member 4	HGNC:68	14q24.3	51.32302361	0.004990948	2.301816973	BANK1	B cell scaffold protein with ankyrin repeats 1	HGNC:18233	4q24	6.316962986	0.031756129	1.498172448
ADM	adrenomedullin	HGNC:259	11p15.4	10.10620394	0.022557127	1.64671622	ACAD8	acyl-CoA dehydrogenase family member 8	HGNC:87	11q25	16.7689087	0.015731272	1.803236168	BCL6B	BCL6B transcription repressor	HGNC:1002	17p13.1	77.20144365	0.002079562	2.682028215
ADORA2B	adenosine A2b receptor	HGNC:264	17p12	4.03870386	0.042496453	1.371647322	ACSL1	acyl-CoA synthetase long chain family member 1	HGNC:3569	4q35.1	40.57070052	0.006434408	2.191491392	CCS	copper chaperone for superoxide dismutase	HGNC:1613	11q13.2	4.39374414	0.040661545	1.390816121
ADRA1A	adrenoceptor alpha 1A	HGNC:277	8p21.2	14.18884162	0.017517248	1.756534118	ADRA1A	adrenoceptor alpha 1A	HGNC:277	8p21.2	14.18884162	0.017517248	1.756534118	CDH10	cadherin 10	HGNC:1749	5p14.2-p14.1	5.70622552	0.034031414	1.468120011
ALDH1A1	aldehyde dehydrogenase 1 family member A1	HGNC:402	9q21.13	42.93361497	0.006067427	2.21699546	ALDH18A1	aldehyde dehydrogenase 18 family member A1	HGNC:9722	10q24.1	63.36287921	0.003278368	2.484342342	CYP2W1	cytochrome P450 family 2 subfamily W member 1	HGNC:20243	7p22.3	145.4641344	3.67E-04	3.435355882
APEX1	apurinic/apyrimidinic endodeoxyribonuclease 1	HGNC:587	14q11.2	5.633394859	0.034324999	1.46438947	ARHGEF12	Rho guanine nucleotide exchange factor 12	HGNC:14193	11q23.3	4.146557938	0.042031609	1.376423981	GLRA3	glycine receptor alpha 3	HGNC:4328	4q34.1	9.310451583	0.024563292	1.609713428
APOF	apolipoprotein F	HGNC:615	12q13.3	7.872610167	0.027156628	1.566124162	ARL8B	ADP ribosylation factor like GTPase 8B	HGNC:25564	3p26.1	119.7606509	9.79E-04	3.009387149	GLRA4	glycine receptor alpha 4 (pseudogene)	HGNC:31715	Xq22.2	17.51911967	0.015144101	1.819756492
BIRC3	baculoviral IAP repeat containing 3	HGNC:591	11q22.2	12.07276882	0.019816999	1.702962122	ATF3	activating transcription factor 3	HGNC:785	1q32.3	4.542708374	0.039756324	1.400593775	HTR1B	5-hydroxytryptamine receptor 1B	HGNC:5287	6q14.1	9.179475443	0.024685619	1.607555974
BMP5	bone morphogenetic protein 5	HGNC:1072	6p12.1	3.44462978	0.048441552	1.31478195	ATG7	autophagy related 7	HGNC:16935	3p25.3	5.59212761	0.034545188	1.461612444	IL20RB	interleukin 20 receptor subunit beta	HGNC:6004	3q22.3	10.10307037	0.02302197	1.637857517
BMP6	bone morphogenetic protein 6	HGNC:1073	6p24.3	14.93907417	0.01702794	1.768837901	BANK1	B cell scaffold protein with ankyrin repeats 1	HGNC:18233	4q24	6.316962986	0.031756129	1.498172448	MAP4K4	mitogen-activated protein kinase kinase kinase kinase 4	HGNC:6866	2q11.2	6.485720461	0.031315751	1.504237171
BOC	BOC cell adhesion associated, oncogene regulated	HGNC:17173	3q13.2	180.5727403	1.71E-04	3.766349101	BATF2	basic leucine zipper ATF-like transcription factor 2	HGNC:25163	11q13.1	3.534480516	0.047414004	1.324093368	NGF	nerve growth factor	HGNC:7808	1p13.2	6.136258972	0.032269903	1.491202345
BPIFA2	BPI fold containing family A member 2	HGNC:16203	20q11.21	5.881979322	0.033444243	1.475678626	BIRC3	baculoviral IAP repeat containing 3	HGNC:591	11q22.2	12.07276882	0.019816999	1.702962122	SLFN11	schlafen family member 11	HGNC:26633	17q12	11.038535	0.021431717	1.668943034
BRD3	bromodomain containing 3	HGNC:1104	9q34.2	4.536857795	0.039829721	1.39979274	C1QBP	complement C1q binding protein	HGNC:1243	17p13.2	9.603690539	0.02387826	1.621997323	TAOK3	TAO kinase 3	HGNC:18133	12q24.23	35.63437089	0.007461956	2.127147301
BTD	biotinidase	HGNC:1122	3p25.1	5.033092367	0.037407643	1.427039655	CASP6	caspase 6	HGNC:1507	4q25	6.16184837	0.032220972	1.491861366	TLR8	toll like receptor 8	HGNC:15632	Xp22.2	8.504140759	0.025835494	1.587783222
C1QTNF8	C1q and TNF related 8	HGNC:31374	16p13.3	101.9304522	0.001345599	2.871084451	CCR8	C-C motif chemokine receptor 8	HGNC:1609	3p22.1	6.754418004	0.03041053	1.516976012	TNIP2	TNFAIP3 interacting protein 2	HGNC:19118	4p16.3	30.03762738	0.009052209	2.043245417
C4BPA	complement component 4 binding protein alpha	HGNC:1325	1q32.2	8.464404551	0.026006752	1.584913876	CD5L	CD5 molecule like	HGNC:1690	1q23.1	23.49722226	0.011327494	1.94586615	UBASH3A	ubiquitin associated and SH3 domain containing A	HGNC:12462	21q22.3	5.359684177	0.035425943	1.450678579
CA1	carbonic anhydrase 1	HGNC:1368	8q21.2	53.85763258	0.004501639	2.346629318	CDH10	cadherin 10	HGNC:1749	5p14.2-p14.1	5.70622552	0.034031414	1.468120011
CA6	carbonic anhydrase 6	HGNC:1380	1p36.23	32.59887579	0.008391643	2.076153021	CDH24	cadherin 24	HGNC:14265	14q11.2	5.188463543	0.036526888	1.437387333
CASP6	caspase 6	HGNC:1507	4q25	6.16184837	0.032220972	1.491861366	CFHR3	complement factor H related 3	HGNC:16980	1q31.3	5.755701423	0.033884621	1.469997367
CCR8	C-C motif chemokine receptor 8	HGNC:1609	3p22.1	6.754418004	0.03041053	1.516976012	CHRNA1	cholinergic receptor nicotinic alpha 1 subunit	HGNC:1955	2q31.1	44.22125293	0.00599403	2.222281056
CD5L	CD5 molecule like	HGNC:1690	1q23.1	23.49722226	0.011327494	1.94586615	CLDN1	claudin 1	HGNC:2032	3q28	13.45726066	0.018128884	1.741628933
CEACAM3	CEA cell adhesion molecule 3	HGNC:1815	19q13.2	10.39273176	0.022312472	1.651452302	CLEC4A	C-type lectin domain family 4 member A	HGNC:13257	12p13.31	22.5016477	0.012183784	1.914217798
CFHR3	complement factor H related 3	HGNC:16980	1q31.3	5.755701423	0.033884621	1.469997367	CNDP1	carnosine dipeptidase 1	HGNC:20675	18q22.3	12.15468887	0.019719137	1.705112099
CHRNA1	cholinergic receptor nicotinic alpha 1 subunit	HGNC:1955	2q31.1	44.22125293	0.00599403	2.222281056	CORO2A	coronin 2A	HGNC:2255	9q22.33	5.440746632	0.034863238	1.457632276
CNDP1	carnosine dipeptidase 1	HGNC:20675	18q22.3	12.15468887	0.019719137	1.705112099	CPLX2	complexin 2	HGNC:2310	5q35.2	4.777432452	0.038704311	1.412240661
COL22A1	collagen type XXII alpha 1 chain	HGNC:22989	8q24.23-q24.3	4.084785101	0.042447522	1.372147661	CPT1B	carnitine palmitoyltransferase 1B	HGNC:2329	22q13.33	24.70553564	0.010691393	1.970965704
CPT1B	carnitine palmitoyltransferase 1B	HGNC:2329	22q13.33	24.70553564	0.010691393	1.970965704	CREM	cAMP responsive element modulator	HGNC:2352	10p11.21	6.250526943	0.032049714	1.494175845
CST5	cystatin D	HGNC:2477	20p11.21	3.380572874	0.049395704	1.306310822	CTSH	cathepsin H	HGNC:2535	15q25.1	29.57035302	0.009345794	2.029383778
CTSH	cathepsin H	HGNC:2535	15q25.1	29.57035302	0.009345794	2.029383778	CXCL16	C-X-C motif chemokine ligand 16	HGNC:16642	17p13.2	31.46782157	0.008758624	2.057564114
CXCL16	C-X-C motif chemokine ligand 16	HGNC:16642	17p13.2	31.46782157	0.008758624	2.057564114	DHCR24	24-dehydrocholesterol reductase	HGNC:2859	1p32.3	87.40558905	0.001688115	2.77259805
CXCR5	C-X-C motif chemokine receptor 5	HGNC:1060	11q23.3	6.50202224	0.03126682	1.504916287	ELANE	elastase, neutrophil expressed	HGNC:3309	19p13.3	5.971114156	0.033101727	1.480149344
CYP24A1	cytochrome P450 family 24 subfamily A member 1	HGNC:2602	20q13.2	13.69859033	0.017761902	1.75051052	ELMO2	engulfment and cell motility 2	HGNC:17233	20q13.12	88.6709776	0.001639184	2.785372338
CYP2W1	cytochrome P450 family 2 subfamily W member 1	HGNC:20243	7p22.3	145.4641344	3.67E-04	3.435355882	ENPP1	ectonucleotide pyrophosphatase/phosphodiesterase 1	HGNC:3356	6q23.2	8.858806179	0.025199393	1.598609916
DAND5	DAN domain BMP antagonist family member 5	HGNC:26780	19p13.13	28.64992174	0.009345794	2.029383778	EPSTI1	epithelial stromal interaction 1	HGNC:16465	13q14.11	5.373364241	0.035352547	1.451579294
DCN	decorin	HGNC:2705	12q21.33	13.54177663	0.018128884	1.741628933	FAM180B	family with sequence similarity 180 member B	HGNC:34451	11p11.2	86.31465077	0.001785976	2.74812428
DKK1	dickkopf WNT signaling pathway inhibitor 1	HGNC:2891	10q21.1	4.450674334	0.040294564	1.394753541	FBLN5	fibulin 5	HGNC:3602	14q32.12	34.38009916	0.007682145	2.114517493
DKK4	dickkopf WNT signaling pathway inhibitor 4	HGNC:2894	8p11.21	7.54963855	0.027988452	1.553021116	FTH1	ferritin heavy chain 1	HGNC:3976	11q12.3	18.71562783	0.014116553	1.850271327
DMD	dystrophin	HGNC:2928	Xp21.2-p21.1	17.85252211	0.014874982	1.827543561	FZD1	frizzled class receptor 1	HGNC:4038	7q21.13	5.193601557	0.036257768	1.440598937
ECE1	endothelin converting enzyme 1	HGNC:3146	1p36.12	35.28266083	0.007510887	2.124308765	GAL3ST3	galactose-3-O-sulfotransferase 3	HGNC:24144	11q13.1	12.17704904	0.019719137	1.705112099
EFEMP1	EGF containing fibulin extracellular matrix protein 1	HGNC:3218	2p16.1	50.82307833	0.005015413	2.29969328	GALK1	galactokinase 1	HGNC:4118	17q25.1	4.850411796	0.038288398	1.416932799
ELANE	elastase, neutrophil expressed	HGNC:3309	19p13.3	5.971114156	0.033101727	1.480149344	GATA4	GATA binding protein 4	HGNC:4173	8p23.1	5.765217007	0.033762294	1.471568054
ENPP1	ectonucleotide pyrophosphatase/phosphodiesterase 1	HGNC:3356	6q23.2	8.858806179	0.025199393	1.598609916	GRIA3	glutamate ionotropic receptor AMPA type subunit 3	HGNC:4573	Xq25	25.47439459	0.010642462	1.972957884
EPHB3	EPH receptor B3	HGNC:3394	3q27.1	32.20551933	0.008587366	2.066140024	GUSB	glucuronidase beta	HGNC:4696	7q11.21	4.510090635	0.039927582	1.398726986
ESAM	endothelial cell adhesion molecule	HGNC:17474	11q24.2	11.06400126	0.021284924	1.671927888	HAUS4	HAUS augmin like complex subunit 4	HGNC:20163	14q11.2	16.50964914	0.015804668	1.801214623
F2RL1	F2R like trypsin receptor 1	HGNC:3538	5q13.3	8.05179697	0.026520526	1.576417858	IL11RA	interleukin 11 receptor subunit alpha	HGNC:5967	9p13.3	6.512600288	0.031242355	1.505256243
FBLN5	fibulin 5	HGNC:3602	14q32.12	34.38009916	0.007682145	2.114517493	IL20RB	interleukin 20 receptor subunit beta	HGNC:6004	3q22.3	10.10307037	0.02302197	1.637857517
FGF22	fibroblast growth factor 22	HGNC:3679	19p13.3	4.300228722	0.04122425	1.384847235	IL3	interleukin 3	HGNC:6011	5q31.1	4.100967465	0.042325195	1.373401037
FKBP14	FKBP prolyl isomerase 14	HGNC:18625	7p14.3	7.769526968	0.027425747	1.561841528	IL32	interleukin 32	HGNC:16830	16p13.3	4.423800642	0.040490287	1.392649142
GALK1	galactokinase 1	HGNC:4118	17q25.1	4.850411796	0.038288398	1.416932799	INPP4A	inositol polyphosphate-4-phosphatase type I A	HGNC:6074	2q11.2	3.739128858	0.045432304	1.342635237
GGT6	gamma-glutamyltransferase 6	HGNC:26891	17p13.2	73.77477169	0.002397612	2.620221065	IRF8	interferon regulatory factor 8	HGNC:5358	16q24.1	9.291521445	0.024612223	1.60884916
GLP2R	glucagon like peptide 2 receptor	HGNC:4325	17p13.1	24.29996363	0.011156236	1.952482298	ITGAX	integrin subunit alpha X	HGNC:6152	16p11.2	15.15357121	0.016881147	1.77259805
GLRA3	glycine receptor alpha 3	HGNC:4328	4q34.1	9.310451583	0.024563292	1.609713428	KTN1	kinectin 1	HGNC:6467	14q22.1	4.601164673	0.039633997	1.401932126
GLRA4	glycine receptor alpha 4 (pseudogene)	HGNC:31715	Xq22.2	17.51911967	0.015144101	1.819756492	MAP3K3	mitogen-activated protein kinase kinase kinase 3	HGNC:6855	17q23.3	5.953280236	0.033150658	1.479507845
GPC4	glypican 4	HGNC:4452	Xq26.2	38.43716209	0.006727993	2.172114447	MASP1	mannan binding lectin serine peptidase 1	HGNC:6901	3q27.3	7.502034706	0.028012918	1.552641654
GPR3	G protein-coupled receptor 3	HGNC:4484	1p36.11	6.190308222	0.03212311	1.493182415	MRPL3	mitochondrial ribosomal protein L3	HGNC:10379	3q22.1	38.06314819	0.006874786	2.162740821
GPR37L1	G protein-coupled receptor 37 like 1	HGNC:14923	1q32.1	97.07398108	0.001345599	2.871084451	MS4A14	membrane spanning 4-domains A14	HGNC:30706	11q12.2	7.010378654	0.029382982	1.531904133
GRIA3	glutamate ionotropic receptor AMPA type subunit 3	HGNC:4573	Xq25	25.47439459	0.010642462	1.972957884	MSTN	myostatin	HGNC:4223	2q32.2	42.14727213	0.006214219	2.206613424
GUSB	glucuronidase beta	HGNC:4696	7q11.21	4.510090635	0.039927582	1.398726986	MYO5B	myosin VB	HGNC:7603	18q	3.870193481	0.044257963	1.354008574
HDGF	heparin binding growth factor	HGNC:4856	1q23.1	3.574473746	0.046998092	1.327919776	NEBL	nebulette	HGNC:16932	10p12.31	3.934957553	0.043866517	1.357866851
HPSE2	heparanase 2 (inactive)	HGNC:18374	10q24.2	6.256444536	0.031976317	1.495171553	NINJ1	ninjurin 1	HGNC:7824	9q22.31	9.055827829	0.024881343	1.604126188
HRC	histidine rich calcium binding protein	HGNC:5178	19q13.33	3.695698605	0.045799286	1.339141296	NXPE4	neurexophilin and PC-esterase domain family member 4	HGNC:23117	11q23.2	6.272336876	0.031780594	1.49783799
HTR1B	5-hydroxytryptamine receptor 1B	HGNC:5287	6q14.1	9.179475443	0.024685619	1.607555974	OSGIN1	oxidative stress induced growth inhibitor 1	HGNC:30093	16q23.3	4.092500223	0.042447522	1.372147661
ICMT	isoprenylcysteine carboxyl methyltransferase	HGNC:5350	1p36.31	6.968725345	0.029529774	1.52973987	P2RX2	purinergic receptor P2X 2	HGNC:15459	12q24.33	8.487987082	0.025933356	1.586141275
IL11RA	interleukin 11 receptor subunit alpha	HGNC:5967	9p13.3	6.512600288	0.031242355	1.505256243	PCDH12	protocadherin 12	HGNC:8657	5q31.3	9.713916222	0.023682537	1.625571783
IL20RB	interleukin 20 receptor subunit beta	HGNC:6004	3q22.3	10.10307037	0.02302197	1.637857517	PDGFRA	platelet derived growth factor receptor alpha	HGNC:8803	4q12	58.97463445	0.003327299	2.477908232
IL3	interleukin 3	HGNC:6011	5q31.1	4.100967465	0.042325195	1.373401037	PLG	plasminogen	HGNC:9071	6q26	34.81666613	0.007608749	2.118686752
IL32	interleukin 32	HGNC:16830	16p13.3	4.423800642	0.040490287	1.392649142	PLIN2	perilipin 2	HGNC:248	9p22.1	26.34568721	0.010177619	1.99235381
ITGAX	integrin subunit alpha X	HGNC:6152	16p11.2	15.15357121	0.016881147	1.77259805	POLR2G	RNA polymerase II subunit G	HGNC:9194	11q12.3	12.23078894	0.019719137	1.705112099
KCNK15	potassium two pore domain channel subfamily K member 15	HGNC:13814	20q13.12	4.668315893	0.039169154	1.407055809	PPP2R5A	protein phosphatase 2 regulatory subunit B'alpha	HGNC:9309	1q32.3	28.49733897	0.009492587	2.022615415
KLHL1	kelch like family member 1	HGNC:6352	13q21.33	16.07401518	0.016024857	1.795205841	PTGES2	prostaglandin E synthase 2	HGNC:17822	9q34.11	81.5855363	0.002030631	2.692369048
KLHL18	kelch like family member 18	HGNC:29120	3p21.31	18.16697646	0.014654793	1.834020318	QPRT	quinolinate phosphoribosyltransferase	HGNC:9755	16p11.2	19.48737526	0.013749572	1.861710825
KLK10	kallikrein related peptidase 10	HGNC:6358	19q13.41	14.51623322	0.017419386	1.758967147	RAB33A	RAB33A, member RAS oncogene family	HGNC:9773	Xq26.1	25.74205073	0.010324412	1.98613469
KNG1	kininogen 1	HGNC:6383	3q27.3	4.990022861	0.037603366	1.424773273	RAB3C	RAB3C, member RAS oncogene family	HGNC:30269	5q11.2	6.177174865	0.03212311	1.493182415
LPL	lipoprotein lipase	HGNC:6677	8p21.3	12.59423359	0.019009639	1.721026122	RGS3	regulator of G protein signaling 3	HGNC:9999	9q32	6.025192305	0.032783677	1.484342342
MAP3K1	mitogen-activated protein kinase kinase kinase 1	HGNC:6848	5q11.2	4.349268863	0.0409062	1.388210867	RNF175	ring finger protein 175	HGNC:27735	4q31.3	44.14267447	0.00599403	2.222281056
MAP3K19	mitogen-activated protein kinase kinase kinase 19	HGNC:26249	2q21.3	38.16534721	0.006776924	2.168967372	SAMD11	sterile alpha motif domain containing 11	HGNC:28706	1p36.33	7.559831743	0.027988452	1.553021116
MAP3K3	mitogen-activated protein kinase kinase kinase 3	HGNC:6855	17q23.3	5.953280236	0.033150658	1.479507845	SARM1	sterile alpha and TIR motif containing 1	HGNC:17074	17q11.2	11.76184368	0.020086118	1.697103983
MAP3K5	mitogen-activated protein kinase kinase kinase 5	HGNC:6857	6q23.3	4.172728774	0.041909282	1.377689778	SCCPDH	saccharopine dehydrogenase (putative)	HGNC:24275	1q44	7.860299799	0.027205559	1.565342353
MAP4K2	mitogen-activated protein kinase kinase kinase kinase 2	HGNC:6864	11q13.1	3.539674012	0.047389539	1.32431752	SCNN1D	sodium channel epithelial 1 subunit delta	HGNC:10601	1p36.33	10.88178479	0.021676371	1.664013419
MAP4K4	mitogen-activated protein kinase kinase kinase kinase 4	HGNC:6866	2q11.2	6.485720461	0.031315751	1.504237171	SCPEP1	serine carboxypeptidase 1	HGNC:29507	17q22	5.735596754	0.033933552	1.46937068
MASP1	mannan binding lectin serine peptidase 1	HGNC:6901	3q27.3	7.502034706	0.028012918	1.552641654	SDC1	syndecan 1	HGNC:10658	2p24.1	8.728617496	0.025395117	1.595249787
MDM2	MDM2 proto-oncogene	HGNC:6973	12q15	86.65116798	0.001761511	2.754114644	SDC4	syndecan 4	HGNC:10661	20q13.12	3.653467966	0.045799286	1.339141296
MET	MET proto-oncogene, receptor tyrosine kinase	HGNC:7029	7q31	3.8852002	0.044184567	1.354729395	SERPINA1	serpin family A member 1	HGNC:8941	14q32.13	5.986022379	0.0329794	1.481757248
MMP14	matrix metallopeptidase 14	HGNC:7160	14q11.2	5.80741427	0.033639967	1.473144442	SERPINB2	serpin family B member 2	HGNC:8584	18q21.33-q22.1	39.70819507	0.006679062	2.175284494
MMP25	matrix metallopeptidase 25	HGNC:14246	16p13.3	57.15449891	0.004036796	2.393963196	SFXN4	sideroflexin 4	HGNC:16088	10q26.11	18.32976194	0.014483535	1.839125434
MSTN	myostatin	HGNC:4223	2q32.2	42.14727213	0.006214219	2.206613424	SHISAL1	shisa like 1	HGNC:29335	22q13.31	5.546720562	0.034667515	1.46007729
MYH7	myosin heavy chain 7	HGNC:7577	14q11.2	4.47386694	0.04009884	1.396868187	SIN3B	SIN3 transcription regulator family member B	HGNC:19354	19p13.11	115.6751068	0.001052014	2.977978685
NCSTN	nicastrin	HGNC:17091	1q23.2	6.020569691	0.032832608	1.483694625	SLC25A34	solute carrier family 25 member 34	HGNC:27653	1p36.21	5.120965776	0.036893869	1.433045799
NEGR1	neuronal growth regulator 1	HGNC:17302	1p31.1	21.30160481	0.012844351	1.891287837	SLC39A7	solute carrier family 39 member 7	HGNC:4927	6p21.32	7.255220933	0.028624554	1.543261279
NGF	nerve growth factor	HGNC:7808	1p13.2	6.136258972	0.032269903	1.491202345	SLC6A6	solute carrier family 6 member 6	HGNC:11052	3p25.1	11.14348255	0.020673289	1.684590432
OC90	otoconin 90	HGNC:8100	8q24.22	14.2292473	0.017492783	1.757141099	SLFN11	schlafen family member 11	HGNC:26633	17q12	11.038535	0.021431717	1.668943034
OVGP1	oviductal glycoprotein 1	HGNC:8524	1p13.2	5.118716246	0.036918334	1.432757901	SNTB1	syntrophin beta 1	HGNC:11168	8q24.12	8.764254744	0.025199393	1.598609916
P2RX2	purinergic receptor P2X 2	HGNC:15459	12q24.33	8.487987082	0.025933356	1.586141275	SOAT1	sterol O-acyltransferase 1	HGNC:11177	1q25.2	4.258419844	0.041542301	1.381509455
PADI1	peptidyl arginine deiminase 1	HGNC:18367	1p36.13	34.36403389	0.007755541	2.110387878	SOX18	SRY-box transcription factor 18	HGNC:11194	20q13.33	56.25969532	0.004110192	2.386137859
PDE5A	phosphodiesterase 5A	HGNC:8784	4q26	3.527026681	0.047438469	1.323869332	SPIB	Spi-B transcription factor	HGNC:11242	19q13.33	3.863627652	0.044257963	1.354008574
PDGFRA	platelet derived growth factor receptor alpha	HGNC:8803	4q12	58.97463445	0.003327299	2.477908232	SPOCK1	SPARC (osteonectin), cwcv and kazal like domains proteoglycan 1	HGNC:11251	5q31.2	74.40749533	0.002275285	2.642964192
PENK	proenkephalin	HGNC:8831	8q12.1	34.19115151	0.007755541	2.110387878	TAOK3	TAO kinase 3	HGNC:18133	12q24.23	35.63437089	0.007461956	2.127147301
PKD2	polycystin 2, transient receptor potential cation channel	HGNC:9009	4q22.1	13.57483085	0.018104418	1.742215421	TENT4A	terminal nucleotidyltransferase 4A	HGNC:16705	5p15.31	44.06375577	0.00599403	2.222281056
PKD2L2	polycystin 2 like 2, transient receptor potential cation channel	HGNC:9012	5q31.2	44.75857141	0.005578118	2.253512294	TFAM	transcription factor A, mitochondrial	HGNC:11741	10q21.1	5.078182897	0.037065127	1.431034508
PLG	plasminogen	HGNC:9071	6q26	34.81666613	0.007608749	2.118686752	TRAF3	TNF receptor associated factor 3	HGNC:12033	14q32.32	3.906805963	0.043866517	1.357866851
PLIN2	perilipin 2	HGNC:248	9p22.1	26.34568721	0.010177619	1.99235381	TXNIP	thioredoxin interacting protein	HGNC:16952	1q21.1	9.319058369	0.024343103	1.61362406
PLTP	phospholipid transfer protein	HGNC:9093	20q13.12	27.09516949	0.009517052	2.021497539	VAMP5	vesicle associated membrane protein 5	HGNC:12646	2p11.2	250.8820796	4.89E-05	4.310417145
PNLIPRP2	pancreatic lipase related protein 2 (gene/pseudogene)	HGNC:9157	10q25.3	54.93089391	0.00428145	2.368409092	XDH	xanthine dehydrogenase	HGNC:12805	2p23.1	9.07933333	0.024856877	1.604553433
PSMB10	proteasome 20S subunit beta 10	HGNC:9538	16q22.1	7.892964359	0.027034301	1.568084863
PSPN	persephin	HGNC:9579	19p13.3	17.6616751	0.014948378	1.82540593
PTPRG	protein tyrosine phosphatase receptor type G	HGNC:9671	3p14.2	10.94074747	0.021480648	1.667952625
PXDN	peroxidasin	HGNC:14966	2p25.3	3.744663055	0.045358908	1.343337411
SCNN1D	sodium channel epithelial 1 subunit delta	HGNC:10601	1p36.33	10.88178479	0.021676371	1.664013419
SCPEP1	serine carboxypeptidase 1	HGNC:29507	17q22	5.735596754	0.033933552	1.46937068
SDC1	syndecan 1	HGNC:10658	2p24.1	8.728617496	0.025395117	1.595249787
SDC4	syndecan 4	HGNC:10661	20q13.12	3.653467966	0.045799286	1.339141296
SENP6	SUMO specific peptidase 6	HGNC:20944	6q14.1	4.565836889	0.039658463	1.401664126
SERPINA1	serpin family A member 1	HGNC:8941	14q32.13	5.986022379	0.0329794	1.481757248
SERPINA9	serpin family A member 9	HGNC:15995	14q32.13	7.081126986	0.029113862	1.535900179
SERPINB2	serpin family B member 2	HGNC:8584	18q21.33-q22.1	39.70819507	0.006679062	2.175284494
SIGLEC12	sialic acid binding Ig like lectin 12	HGNC:15482	19q13.41	12.26338869	0.019303225	1.714370137
SLC12A2	solute carrier family 12 member 2	HGNC:10911	5q23.3	70.96660237	0.002422078	2.615811946
SLC6A6	solute carrier family 6 member 6	HGNC:11052	3p25.1	11.14348255	0.020673289	1.684590432
SLCO5A1	solute carrier organic anion transporter family member 5A1	HGNC:19046	8q13.3	3.457703716	0.047952243	1.319191069
SLIT1	slit guidance ligand 1	HGNC:11085	10q24.1	63.41224149	0.003204971	2.494175845
SOAT1	sterol O-acyltransferase 1	HGNC:11177	1q25.2	4.258419844	0.041542301	1.381509455
SPINK1	serine peptidase inhibitor Kazal type 1	HGNC:11244	5q32	30.7120083	0.009003278	2.045599322
SPOCK1	SPARC (osteonectin), cwcv and kazal like domains proteoglycan 1	HGNC:11251	5q31.2	74.40749533	0.002275285	2.642964192
SPOCK2	SPARC (osteonectin), cwcv and kazal like domains proteoglycan 2	HGNC:13564	10q22.1	3.348241475	0.049664824	1.303951103
SULT1A2	sulfotransferase family 1A member 2	HGNC:11454	16p11.2	5.781016932	0.033664432	1.472828707
TAOK3	TAO kinase 3	HGNC:18133	12q24.23	35.63437089	0.007461956	2.127147301
TG	thyroglobulin	HGNC:11764	8q24.22	18.07807633	0.014654793	1.834020318
TLR8	toll like receptor 8	HGNC:15632	Xp22.2	8.504140759	0.025835494	1.587783222
UBA2	ubiquitin like modifier activating enzyme 2	HGNC:30661	19q13.11	11.8101393	0.020037187	1.698163239
VWF	von Willebrand factor	HGNC:12726	12p13.31	55.75955782	0.004183589	2.37845103
WNK4	WNK lysine deficient protein kinase 4	HGNC:14544	17q21.2	17.02964192	0.015584479	1.807307708
WNT16	Wnt family member 16	HGNC:16267	7q31.31	6.845841489	0.030043548	1.522248774
XDH	xanthine dehydrogenase	HGNC:12805	2p23.1	9.07933333	0.024856877	1.604553433
